# Distinct features of human myeloid cell cytokine response profiles identify neutrophil activation by cytokines as a prognostic feature during tuberculosis and cancer1

**DOI:** 10.1101/775296

**Authors:** Joseph C. Devlin, Erin E. Zwack, Mei San Tang, Zhi Li, David Fenyo, Victor J. Torres, Kelly V. Ruggles, P’ng Loke

**Affiliations:** Sackler Institute, Department of Medicine, New York University School of Medicine, New York, NY, USA; Department of Microbiology, New York University School of Medicine, New York, NY 10016, USA; Division of Translational Medicine, Department of Medicine and Department of Microbiology, New York University School of Medicine, New York, NY, USA; Applied Bioinformatics Laboratories, New York University School of Medicine, New York, NY, USA; Department for Biochemistry and Molecular Pharmacology, NYU Langone Health, New York, NY 10016, USA; Institute for Systems Genetics, NYU Langone Health, New York, NY 10016, USA

## Abstract

Myeloid cells are a vital component of innate immunity and comprise of monocytes, macrophages, dendritic cells and granulocytes. How myeloid cell lineage affects activation states in response to cytokines remains poorly understood. The cytokine environment and cellular infiltrate during an inflammatory response may contain prognostic features that could predict disease outcome. Here we analyzed the transcriptional responses of human monocytes, macrophages, dendritic cells and neutrophils in response to stimulation by IFN-γ, IFN-β IFN-λ, IL-4, IL-13 and IL-10 cytokines, to better understand the heterogeneity of activation states in inflammatory conditions. This generated a myeloid cell cytokine specific response matrix that can infer representation of myeloid cells and the cytokine environment they encounter during infection and in tumors. Neutrophils were highly responsive to type 1 and type 2 cytokine stimulation but did not respond to IL-10. We identified transcripts specific to IFN-β stimulation, whereas other IFN signature genes were upregulated by both IFN-γ and IFN-β. When we used our matrix to deconvolute blood profiles from tuberculosis patients, the IFN-β specific neutrophil signature was reduced in TB patients with active disease whereas the shared response to IFN-γ and IFN-β in neutrophils was increased. When applied to glioma patients, transcripts of neutrophils exposed to IL-4 or IL-13 and monocyte responses to IFN-γ or IFN-β emerged as opposing predictors of patient survival. Hence, by dissecting how different myeloid cells respond to cytokine activation, we can delineate biological roles for myeloid cells in different cytokine environments during disease processes, especially during infection and tumor progression.
