## Supplementary Table 1 for "Distinct features of human myeloid cell cytokine response profiles identify neutrophil activation by cytokines as a prognostic feature during tuberculosis and cancer1"

### Sheet: curated_basis12_plotter
GeneSymbol	Macs_IFN_B1a Macs_IFN_y	Macs_IL_10	Macs_IL_4 Macs_IL_13	DCs_IFN_B1a	DCs_IFN_B1a DCs_IFN_y	DCs_IL_10	Monos_IFN_B1a Monos_IFN_y	Monos_IL_10	Monos_IL_4 Monos_IL_13	PMNs_IFN_B1a	PMNs_IFN_B1a PMNs_IFN_y	PMNs_IL_4 PMNs_IL_13	Condition
GCNT2	13.6667	13.6667	9.5	5.33333	6.33333	8.33333	3.16667	2	1.83333	1	0.833333	0.666667	Macs_IFN_B1a_Macs_IFN_y
NCF1C	177	89	75.8333	132.667	137.833	60	15	5.33333	6.66667	111.667	111.667	77.8333	Macs_IFN_B1a_Macs_IFN_y
SDS	8.16667	3	0.666667	1	1	2.66667	3.83333	2	0.666667	2.33333	1.16667	0	Macs_IFN_B1a_Macs_IFN_y
ANKRD22	108.833	20.3333	5.66667	5	12.1667	1.66667	23.1667	25.3333	6	14	54	7.16667	Macs_IFN_B1a_Macs_IFN_y
CCL2	2869.5	2562.67	1112.33	733	614.333	335	502.833	509	55	44.3333	31.6667	7.16667	Macs_IFN_B1a_Macs_IFN_y
GIMAP6	12	5	5.33333	3.33333	5	1.33333	0.666667	0	0	3.33333	3.33333	2.33333	Macs_IFN_B1a_Macs_IFN_y
CCM2L	10.3333	86	11	0.666667	0.833333	4.33333	0.666667	12.3333	0.833333	3.66667	5.83333	3.5	Macs_IL_10
DSC2	97.8333	252.667	130.5	22.6667	37.8333	67.3333	6.33333	14.3333	4.16667	13.6667	33.5	33	Macs_IL_10
FPGS	18.6667	79	23.6667	18.3333	26.3333	51	10	52.6667	9.16667	0	0.833333	0.666667	Macs_IL_10
KREMEN1	12.6667	55.6667	15	1.33333	3.33333	2.66667	3.5	9.33333	2.5	16.6667	30.5	17.1667	Macs_IL_10
LILRB2	466.5	973	506.833	259.667	319.833	528	79.6667	287	55.3333	85	91.6667	55.1667	Macs_IL_10
LMO4	27.1667	57.6667	24.8333	20	27.3333	22.3333	27.1667	15.6667	11.8333	10.3333	11.3333	8	Macs_IL_10
MAR2	97.3333	303.667	113.5	40	70.8333	129.667	17.8333	62.3333	12.5	30.3333	38.5	18.8333	Macs_IL_10
NLRC4	16.1667	67.6667	29.3333	9.33333	18.3333	32	1.66667	0.666667	1.83333	10.6667	13.3333	23.3333	Macs_IL_10
PNKD	123.167	436.667	140.167	45.6667	65.1667	139	31	152.667	28.8333	18.3333	26.6667	23.8333	Macs_IL_10
SEPW1	88.1667	174.333	98.1667	29.3333	47.3333	51.3333	12.1667	14.6667	8	2	4.66667	3.16667	Macs_IL_10
SLC16A10	42.1667	315	60	4.33333	7	85	7	69.3333	4.66667	0.333333	0.5	0.166667	Macs_IL_10
HEG1	90.1667	175.333	37	77	59.8333	84.3333	31.6667	18	10.6667	3.33333	2.83333	2.16667	Macs_IL_10
SEMA4B	45.3333	144.333	58.3333	11	13.5	47	1.33333	32.3333	3.5	8	18.5	9.16667	Macs_IL_10
STOM	229.833	715.333	181.167	226.667	254	281.333	45	351	20.5	90.3333	70.3333	24.3333	Macs_IL_10
TLR8	179.167	459	82	38.3333	55.5	172	26.8333	129.333	11.5	20.6667	56	18	Macs_IL_10
EEPD1	34.6667	66.6667	91.1667	2.66667	8.83333	18	6.5	8.33333	28.5	13.3333	19.1667	64.3333	Macs_IL_4_Macs_IL_13
ELK3	22.6667	44	46	5	8.5	6.33333	11.8333	20	11.8333	4.66667	4.83333	13.5	Macs_IL_4_Macs_IL_13
IL3RA	137.333	200.333	252.5	47.3333	77.5	76	43.8333	34	80.1667	5.33333	8.5	33.5	Macs_IL_4_Macs_IL_13
PFKFB4	10.8333	21	25.5	4.66667	7	8	0.833333	1	0.666667	1.66667	1.83333	2	Macs_IL_4_Macs_IL_13
SLC1A4	27.6667	46	74	45.3333	55.8333	41.6667	42	32	40	4.33333	5.66667	19.3333	Macs_IL_4_Macs_IL_13
SLC26A6	6.5	9	27.5	12.3333	14.1667	14.6667	4.33333	3	2.16667	0.333333	0.833333	8.33333	Macs_IL_4_Macs_IL_13
SLC5A3	36.3333	77.3333	121.833	16	26.6667	73.6667	20	14	80.8333	2.33333	4	5	Macs_IL_4_Macs_IL_13
SLFN11	19.8333	20.6667	22.8333	12.3333	18.5	10.3333	5	3.33333	4.66667	0.333333	0.666667	1.16667	Macs_IL_4_Macs_IL_13
TGM2	25.1667	45.6667	206.667	14.3333	30.3333	49.6667	3.33333	3.33333	6.5	5.33333	4.33333	81.8333	Macs_IL_4_Macs_IL_13
TMEM52B	5	11.3333	29.1667	1.66667	2.5	3.33333	8.66667	6.66667	16.8333	6.66667	8.66667	20.5	Macs_IL_4_Macs_IL_13
CD1D	4.16667	8	9	0.666667	0.666667	1	1.33333	0.333333	2	0	0.166667	1.16667	Macs_IL_4_Macs_IL_13
KCNK6	8.83333	16	38.1667	15.3333	27.5	34.6667	0.666667	0.666667	1	1	2.83333	9.66667	Macs_IL_4_Macs_IL_13
SNAI3	3.33333	5.66667	34.5	5.33333	14	13	0.333333	0.666667	0.166667	0.333333	1	5.33333	Macs_IL_4_Macs_IL_13
UGP2	138.333	255.667	341	127.667	188.5	273	24.5	26	98.3333	18.3333	25	171.667	Macs_IL_4_Macs_IL_13
DRAP1	31.8333	33.6667	28	71.3333	67	53.3333	16.1667	10	11.1667	27.6667	17.3333	7.5	DCs_IFN_B1a
NR4A3	4	2.33333	3.5	129	82.3333	29.6667	58.1667	28	27.5	20	25	14.8333	DCs_IFN_B1a
RBMS2	11.6667	13.3333	9.5	45.3333	39	32	2.66667	1.66667	1	1.33333	0.833333	22.8333	DCs_IFN_B1a
APOBEC3G	24.1667	6.33333	4.33333	49.6667	37.1667	6	14.3333	3.33333	1	48.3333	33.6667	7.33333	DCs_IFN_B1a
IFIH1	88.3333	16	11.1667	252	166.667	27.3333	135.5	42	51.8333	205.667	165	34.1667	DCs_IFN_B1a
JUP	60	31.6667	27.8333	157.333	114.333	30.6667	38.3333	12	14.6667	27.6667	17.5	6.5	DCs_IFN_B1a
KIAA0226	118	68.3333	44	189	144.333	62	55.3333	13.6667	13	39.6667	23.5	3.5	DCs_IFN_B1a
LGALS3BP	13.1667	5.66667	3.5	28.6667	21.1667	8.33333	8.66667	6.33333	3.33333	3.33333	3.16667	2.33333	DCs_IFN_B1a
SSB	31.1667	28.3333	19	78.6667	59	21.6667	18.5	7.33333	10	10	6.16667	1.83333	DCs_IFN_B1a
TMEM110	32.5	29	18.3333	66.3333	49.8333	20.3333	11.3333	8.33333	6.16667	3.66667	2.66667	1.66667	DCs_IFN_B1a
APOL4	21	3	4.66667	14.3333	49.8333	26	1.66667	0	0	0	1.16667	0.166667	DCs_IFN_B1a_DCs_IFN_y
ASPHD2	9	4.66667	4.83333	13.6667	21.8333	3.33333	1.16667	0.333333	0.333333	4	3.5	1.16667	DCs_IFN_B1a_DCs_IFN_y
CBR1	61.8333	29.6667	23.5	173	130.833	59	6.66667	2.66667	3.83333	3.66667	2.16667	1	DCs_IFN_B1a_DCs_IFN_y
GRIN3A	8.16667	1.33333	0.666667	11.6667	13.6667	5	0	0	0	0.333333	0.333333	0	DCs_IFN_B1a_DCs_IFN_y
LAP3	53.3333	32	9.5	75	81.3333	48	42.8333	8	4.16667	44.3333	30.3333	2	DCs_IFN_B1a_DCs_IFN_y
MAR1	81.5	242	75.6667	162.667	181.5	373	2.83333	51	2.16667	2	1.5	1.16667	DCs_IL_10
PMPCA	10.3333	16.3333	9.33333	10	18.1667	34	9.33333	6.66667	7.83333	1	1	1.5	DCs_IL_10
SLC1A3	12.5	43.6667	21.3333	14	15	64.6667	30.6667	20.3333	19.3333	1.66667	1	2.5	DCs_IL_10
TUBB3	2.66667	17.3333	2.5	12.6667	15.1667	79	0.333333	0.666667	0	0.333333	0.5	0	DCs_IL_10
IL21R	26.8333	107	47.6667	12	27.6667	121.667	1.16667	1.33333	0.666667	1.66667	2.66667	2.66667	DCs_IL_10
RBBP6	51	49.3333	36.8333	57	54.1667	31.3333	102.833	48	65.5	76	53.5	18.1667	Monos_IFN_B1a_Monos_IFN_y
TMEM255A	8.33333	10.3333	6.16667	10.3333	14.1667	18.3333	27.6667	12	10.3333	1	1.33333	1	Monos_IFN_B1a_Monos_IFN_y
PLSCR1	76.3333	109.333	37.3333	76	51.5	35.3333	213.333	129.333	54.8333	147.667	110.167	33.5	Monos_IFN_B1a_Monos_IFN_y
APOL6	217	24.6667	20	273	255	41.3333	332.5	97.6667	66.5	298.667	266.333	24.5	Monos_IFN_B1a_Monos_IFN_y
GCH1	187.833	31.3333	14	169.333	135.5	7	812.167	337.333	314.333	171	158.667	55.3333	Monos_IFN_B1a_Monos_IFN_y
IL15	7	1.66667	0.833333	11.6667	13	3	19.8333	4.66667	4.33333	0.333333	0.5	0.5	Monos_IFN_B1a_Monos_IFN_y
IL15RA	16.1667	0.666667	0.5	26.6667	21.8333	0.666667	75.5	10	14.8333	9.66667	8.66667	1.5	Monos_IFN_B1a_Monos_IFN_y
IRG1	6	0	0.666667	3.66667	3.83333	1	935.667	356.333	368.667	24.6667	52.5	11.5	Monos_IFN_B1a_Monos_IFN_y
ISG20	34.8333	3.33333	4.33333	59.3333	31.3333	1.33333	363.833	53.6667	55	460.667	326.5	63	Monos_IFN_B1a_Monos_IFN_y
MTHFD2L	4	4	2.16667	2.33333	2.66667	2.33333	163.5	61	48	2	3.16667	3.33333	Monos_IFN_B1a_Monos_IFN_y
ARNT2	2.5	17	0.5	0.666667	0.833333	8.66667	9	46.6667	5	0.333333	0.166667	0	Monos_IL_10
KRT17	1	1	2.83333	1.33333	1.33333	5	12	22.6667	2.66667	1.66667	4.16667	1.5	Monos_IL_10
TNFRSF21	1.83333	8	12	6.33333	9.5	12	8.5	115.333	5.16667	0.666667	0.833333	0	Monos_IL_10
TNIP3	103.333	400	111.667	29.3333	36.5	252.333	199.167	778.667	154.833	4.66667	5.16667	5.16667	Monos_IL_10
ACPP	3.5	14.3333	6.16667	6	7.33333	17.6667	3	35.3333	2.5	1.66667	1.83333	2	Monos_IL_10
ADRB2	3.5	11.3333	2.66667	2	2.33333	1.33333	26	47	13	1.33333	2.5	1.83333	Monos_IL_10
CASP5	12.5	46	4.66667	0.666667	1.66667	6.66667	5.83333	61.3333	2.5	14.6667	14.8333	4.66667	Monos_IL_10
SLAMF1	13.5	44	10.1667	9.33333	9.16667	50	6.33333	113.333	20.3333	1	1.33333	5.33333	Monos_IL_10
SPATA13	4.16667	13.6667	5.66667	4.33333	4.66667	6.33333	5.83333	37	5.5	12.6667	10.3333	7.33333	Monos_IL_10
STON2	1	3.66667	0.5	0	0.166667	0.666667	12.6667	33.6667	3.83333	0.333333	1	0.5	Monos_IL_10
DHRS9	6.33333	5.33333	3.5	5.66667	11.5	8.66667	17.5	12	36.1667	27	22.6667	22.5	Monos_IL_4_Monos_IL_13
GADD45A	2	10.3333	6.16667	5	8.5	15.6667	25.6667	37.6667	67.6667	2.66667	4	21.6667	Monos_IL_4_Monos_IL_13
IGSF3	0.166667	0.333333	0.333333	0.333333	0.5	0.666667	10.1667	1.66667	82.6667	0	0.5	15.8333	Monos_IL_4_Monos_IL_13
MMP1	7	19.3333	29.6667	0	1.16667	0.333333	38.1667	34.6667	71.8333	0.666667	0.666667	1.66667	Monos_IL_4_Monos_IL_13
PKD2	10.1667	18.6667	23	9.66667	14.3333	14	7.5	8.33333	42.8333	1.66667	1.5	2.83333	Monos_IL_4_Monos_IL_13
PRNP	28.1667	55.6667	46.1667	30	48.8333	58	115.833	106.333	168.333	11.3333	19.8333	65.1667	Monos_IL_4_Monos_IL_13
PTGIR	32.3333	71.6667	45.3333	19	22.8333	52.6667	33.3333	28.6667	75	3.66667	4.33333	21.1667	Monos_IL_4_Monos_IL_13
SEMA3C	29.3333	61.6667	57	18	42	38.3333	40	51	109.333	0.666667	1.83333	2.5	Monos_IL_4_Monos_IL_13
SLC4A7	8.16667	26	33.3333	10.6667	14.6667	20	9.33333	5.66667	43.3333	0.333333	0.666667	3.16667	Monos_IL_4_Monos_IL_13
STXBP5-AS1	6.5	12	8.16667	0.333333	3.66667	5.33333	3	3.66667	41.3333	1.66667	2.83333	3.5	Monos_IL_4_Monos_IL_13
CCL5	4	5.66667	6.33333	44	51.3333	62	261.833	131.667	315	65.3333	87.5	82.6667	Monos_IL_4_Monos_IL_13
LRG1	1.83333	19.3333	3	1.66667	3.83333	51.3333	4.83333	51	6.66667	59	60.3333	48.1667	PMNs_IFN_B1a
PARP8	5.5	4.66667	3	6.33333	9	5.33333	3	2	2.16667	13.6667	13.8333	10	PMNs_IFN_B1a
FANCA	5.66667	3.33333	1.83333	2	4.33333	3	0.666667	0.333333	0.5	16.3333	10.5	0.833333	PMNs_IFN_B1a
TREX1	22.3333	15.6667	12.6667	21.6667	27	26.6667	37.5	8	9.33333	134	72.6667	2.66667	PMNs_IFN_B1a
FCGR1A	11.6667	31.6667	3.83333	0	2	0.333333	3.83333	7.66667	1.66667	9.66667	47.5	5.33333	PMNs_IFN_B1a_PMNs_IFN_y
FCGR1B	9.33333	21.3333	2.83333	0	0.833333	0	2.33333	2	1.33333	10.3333	25.8333	5.33333	PMNs_IFN_B1a_PMNs_IFN_y
P2RY14	0.833333	0	0	4	8.83333	1	0.5	0.666667	0.166667	13.3333	62	5	PMNs_IFN_B1a_PMNs_IFN_y
BATF2	75.5	3	3	94.3333	77.3333	6.33333	20.1667	1.33333	1.16667	141	181	3.66667	PMNs_IFN_B1a_PMNs_IFN_y
CD69	3.5	0	0.166667	1.33333	0.666667	0	4.83333	1.33333	2.66667	57.6667	75.8333	15.6667	PMNs_IFN_B1a_PMNs_IFN_y
ETV7	78.3333	0.666667	0.333333	70.6667	57.1667	1.33333	33	0.666667	0.333333	122.667	137	1.83333	PMNs_IFN_B1a_PMNs_IFN_y
FFAR2	12.8333	9	1.83333	6	4.83333	4.66667	46	32	19.3333	658	558.167	217.667	PMNs_IFN_B1a_PMNs_IFN_y
GBP5	188.833	2.66667	2.33333	79.6667	188.333	2	311	31.6667	19.1667	352	569.833	56.3333	PMNs_IFN_B1a_PMNs_IFN_y
GIMAP4	55.8333	15.3333	16.3333	32	53	9	4.33333	3	2	108.667	109.833	31.5	PMNs_IFN_B1a_PMNs_IFN_y
IFI16	48.8333	58	21.5	118.667	99.6667	100	69.1667	48.3333	17.6667	251.667	254.167	70.5	PMNs_IFN_B1a_PMNs_IFN_y
IRF1	270.667	47.6667	40.3333	119	310.5	33	419.5	111.333	109.333	579.667	1051.17	128	PMNs_IFN_B1a_PMNs_IFN_y
LIMK2	75	150.333	19.3333	6.33333	10.3333	19	90.1667	140.667	17.8333	253	430.167	130.667	PMNs_IFN_B1a_PMNs_IFN_y
PSMB9	60.1667	7.66667	3.5	52.6667	61.1667	20.6667	53.3333	4.33333	4	143.333	152.167	35.8333	PMNs_IFN_B1a_PMNs_IFN_y
SECTM1	544	299	103.333	370.667	444.5	303	120.667	115.667	62	766.333	1053.83	90.3333	PMNs_IFN_B1a_PMNs_IFN_y
TIFA	24.3333	18	15	12.6667	25.6667	24.6667	53.5	27.6667	29.1667	109.333	300.5	63.3333	PMNs_IFN_B1a_PMNs_IFN_y
ZNF200	6.66667	6	2.66667	8	9	6	6.16667	8.33333	3.33333	19	30.8333	6.33333	PMNs_IFN_B1a_PMNs_IFN_y
ASF1B	4.33333	11	8.5	1.33333	2.83333	4	2.16667	0.333333	0.666667	1.33333	2.16667	15.8333	PMNs_IL_4_PMNs_IL_13
BCL9	2.5	5	4.16667	3	5	6	1.5	0.666667	1.83333	2	2.66667	22.8333	PMNs_IL_4_PMNs_IL_13
BMP6	1.16667	5.33333	2.5	0.666667	1	1	4.33333	15.3333	4.5	11	20.5	25.6667	PMNs_IL_4_PMNs_IL_13
C10orf128	5.33333	4.33333	25.1667	7.66667	19.6667	17.6667	19.5	14.6667	39.1667	40.3333	60.5	98.3333	PMNs_IL_4_PMNs_IL_13
C1RL	7.5	22.3333	10	3	5.83333	8	2.16667	2	1	2.66667	6.33333	31.6667	PMNs_IL_4_PMNs_IL_13
ERI1	12.6667	24.6667	24.3333	15	23.8333	28.3333	6.33333	7.66667	7.83333	24.3333	29.6667	81.5	PMNs_IL_4_PMNs_IL_13
FLJ23867	9.16667	16.3333	27.1667	6	9.66667	13	14.3333	17	12.5	6	13.3333	49.5	PMNs_IL_4_PMNs_IL_13
FRAT1	7.83333	28	19.1667	2	2.66667	4.33333	1.83333	2.66667	1.66667	17	17.5	37.5	PMNs_IL_4_PMNs_IL_13
INAFM2	8.16667	31.6667	35.3333	4.33333	10.3333	21	7	6.33333	12.8333	40.3333	61.1667	216.167	PMNs_IL_4_PMNs_IL_13
INHBB	0.166667	0	0	0	0	0	0.333333	0	0	0.333333	1.33333	15	PMNs_IL_4_PMNs_IL_13
MTMR10	21.5	58.3333	52.6667	26.6667	34.1667	56.3333	15.5	13	11.1667	19.3333	30.5	88.5	PMNs_IL_4_PMNs_IL_13
NEK9	12.1667	31	24.5	8.33333	16.5	24.6667	4.33333	7.33333	4	2	5.66667	56	PMNs_IL_4_PMNs_IL_13
NFXL1	1.83333	2	5.16667	26.6667	30.3333	25	2.16667	1.33333	3.66667	1	4.66667	52.5	PMNs_IL_4_PMNs_IL_13
OXER1	0.5	0.333333	0.5	1	1.16667	2.66667	0.166667	1	0.166667	2	2.83333	29.1667	PMNs_IL_4_PMNs_IL_13
RNF24	70.8333	92	86.5	33.6667	66.6667	70.6667	57	36.3333	33.3333	63	74.5	149.333	PMNs_IL_4_PMNs_IL_13
SH2D1B	0.333333	0	0.166667	1	0.666667	0.333333	0.5	1.66667	2.16667	0.666667	1	70.1667	PMNs_IL_4_PMNs_IL_13
SLA	85.6667	237.667	338.833	77	109.5	280.333	18	34.3333	104.167	71	105	563.333	PMNs_IL_4_PMNs_IL_13
SUCNR1	1.33333	1	1.16667	3	9.83333	5	1.33333	0	1	7	12.8333	44	PMNs_IL_4_PMNs_IL_13
SYN2	1.16667	1.33333	3.16667	0	0	0	2.33333	1.66667	6.33333	1.66667	2.5	22.6667	PMNs_IL_4_PMNs_IL_13
WDR25	5	5	4.5	2.33333	4.83333	4.33333	2.83333	4	1.5	2.66667	4.16667	14.3333	PMNs_IL_4_PMNs_IL_13
CASP10	15.3333	10.3333	6.5	26.3333	24.1667	13	10.3333	1.66667	2.33333	18	14.8333	31.5	PMNs_IL_4_PMNs_IL_13
CLEC4A	120.167	186.667	365.667	205	290	343.333	35.5	27.3333	72.5	45.3333	57	567	PMNs_IL_4_PMNs_IL_13
MAP2K6	1.83333	0	4.16667	7.66667	5	2.66667	1.66667	1.66667	2.5	4.66667	2.66667	16	PMNs_IL_4_PMNs_IL_13
RHOH	20.3333	47	14	2.33333	2.33333	3.33333	24.3333	80.6667	16.3333	79.3333	90.6667	187.667	PMNs_IL_4_PMNs_IL_13
RIPK2	65.8333	36.3333	55.6667	46.3333	57.8333	25.6667	194.167	35	187.667	101.667	126.333	270.833	PMNs_IL_4_PMNs_IL_13
